# DNA-dependent macromolecular condensation drives self-assembly of the meiotic DNA break machinery

**DOI:** 10.1101/2020.02.21.960245

**Authors:** Corentin Claeys Bouuaert, Stephen Pu, Juncheng Wang, Dinshaw J. Patel, Scott Keeney

## Abstract

Formation of meiotic DNA double-strand breaks (DSBs) by Spo11 is tightly regulated and tied to chromosome structure, but the higher-order assemblies that execute and control DNA breakage are poorly understood. We address this question through molecular characterization of *Saccharomyces cerevisiae* RMM proteins (Rec114, Mei4 and Mer2)—essential, conserved components of the DSB machinery. Each subcomplex of Rec114–Mei4 (2:1 heterotrimer) or Mer2 (homotetrameric coiled coil) is monodisperse in solution, but they independently condense with DNA into dynamic, reversible nucleoprotein clusters that share properties with phase-separated systems. Multivalent interactions drive condensation, which correlates with DSB formation *in vivo*. Condensates fuse into mixed Rec114–Mei4–Mer2 clusters that further recruit Spo11 complexes. Our data show how the DSB machinery self-assembles on chromosome axes to create centers of DSB activity. We propose that multilayered control of Spo11 arises from recruitment of regulatory components and modulation of biophysical properties of the condensates.
