## Supplemental Table 1 for "DNA-dependent macromolecular condensation drives self-assembly of the meiotic DNA break machinery"

### Sheet: Supplementary Table 1.1
Supplementary Table 1.1: XL-MS data for Rec114­–Mei4.
Protein 1	Position 1	Protein 2	Position 2	Hit count
Rec114	11	Rec114	89	13
Rec114	11	Rec114	286	11
Rec114	11	Rec114	387	10
Rec114	11	Rec114	403	4
Rec114	89	Rec114	128	5
Rec114	96	Rec114	275	2
Rec114	96	Rec114	286	8
Rec114	96	Rec114	374	4
Rec114	96	Rec114	387	8
Rec114	128	Rec114	286	14
Rec114	128	Rec114	303	4
Rec114	128	Rec114	333	5
Rec114	128	Rec114	339	5
Rec114	128	Rec114	374	6
Rec114	128	Rec114	387	13
Rec114	128	Rec114	399	5
Rec114	128	Rec114	403	15
Rec114	128	Rec114	428	4
Rec114	272	Rec114	274	4
Rec114	272	Rec114	275	58
Rec114	272	Rec114	387	1
Rec114	273	Rec114	275	33
Rec114	274	Rec114	286	25
Rec114	275	Rec114	286	45
Rec114	275	Rec114	292	2
Rec114	275	Rec114	333	3
Rec114	275	Rec114	338	1
Rec114	275	Rec114	361	8
Rec114	275	Rec114	387	15
Rec114	275	Rec114	428	2
Rec114	286	Rec114	286	1
Rec114	286	Rec114	303	50
Rec114	286	Rec114	339	4
Rec114	286	Rec114	344	5
Rec114	286	Rec114	361	9
Rec114	286	Rec114	374	16
Rec114	286	Rec114	387	22
Rec114	286	Rec114	399	7
Rec114	286	Rec114	403	20
Rec114	286	Rec114	407	6
Rec114	286	Rec114	428	5
Rec114	292	Rec114	403	1
Rec114	303	Rec114	333	5
Rec114	303	Rec114	338	6
Rec114	303	Rec114	387	19
Rec114	303	Rec114	396	2
Rec114	303	Rec114	399	3
Rec114	303	Rec114	403	5
Rec114	303	Rec114	407	3
Rec114	327	Rec114	333	9
Rec114	332	Rec114	338	1
Rec114	332	Rec114	339	1
Rec114	332	Rec114	387	12
Rec114	332	Rec114	403	3
Rec114	333	Rec114	339	105
Rec114	333	Rec114	344	56
Rec114	333	Rec114	350	31
Rec114	333	Rec114	361	4
Rec114	333	Rec114	374	5
Rec114	333	Rec114	387	46
Rec114	333	Rec114	403	8
Rec114	338	Rec114	344	15
Rec114	338	Rec114	350	24
Rec114	338	Rec114	374	5
Rec114	338	Rec114	387	3
Rec114	338	Rec114	403	4
Rec114	339	Rec114	350	12
Rec114	339	Rec114	361	22
Rec114	339	Rec114	374	20
Rec114	339	Rec114	387	20
Rec114	339	Rec114	407	1
Rec114	339	Rec114	428	5
Rec114	344	Rec114	361	41
Rec114	344	Rec114	374	25
Rec114	344	Rec114	387	33
Rec114	344	Rec114	396	2
Rec114	344	Rec114	403	14
Rec114	344	Rec114	407	3
Rec114	344	Rec114	417	1
Rec114	350	Rec114	361	86
Rec114	350	Rec114	374	17
Rec114	350	Rec114	387	36
Rec114	350	Rec114	403	7
Rec114	350	Rec114	407	2
Rec114	361	Rec114	361	4
Rec114	361	Rec114	374	108
Rec114	361	Rec114	387	113
Rec114	361	Rec114	396	2
Rec114	361	Rec114	399	10
Rec114	361	Rec114	403	33
Rec114	361	Rec114	407	16
Rec114	361	Rec114	417	10
Rec114	361	Rec114	428	12
Rec114	374	Rec114	275	3
Rec114	374	Rec114	374	1
Rec114	374	Rec114	387	77
Rec114	374	Rec114	396	36
Rec114	374	Rec114	399	48
Rec114	374	Rec114	403	38
Rec114	374	Rec114	407	28
Rec114	374	Rec114	417	33
Rec114	374	Rec114	428	15
Rec114	387	Rec114	387	26
Rec114	387	Rec114	396	55
Rec114	387	Rec114	399	30
Rec114	387	Rec114	403	64
Rec114	387	Rec114	405	57
Rec114	387	Rec114	407	35
Rec114	387	Rec114	413	13
Rec114	387	Rec114	417	73
Rec114	387	Rec114	424	7
Rec114	387	Rec114	428	6
Rec114	396	Rec114	403	20
Rec114	396	Rec114	405	24
Rec114	396	Rec114	407	7
Rec114	396	Rec114	417	158
Rec114	396	Rec114	424	18
Rec114	396	Rec114	428	1
Rec114	399	Rec114	403	36
Rec114	399	Rec114	405	9
Rec114	399	Rec114	407	63
Rec114	399	Rec114	417	122
Rec114	399	Rec114	424	32
Rec114	399	Rec114	428	39
Rec114	403	Rec114	407	164
Rec114	403	Rec114	417	6
Rec114	403	Rec114	424	47
Rec114	403	Rec114	428	97
Rec114	405	Rec114	417	9
Rec114	405	Rec114	428	13
Rec114	407	Rec114	417	2
Rec114	407	Rec114	428	104
Rec114	417	Rec114	428	23
Rec114	128	Mei4	35	5
Rec114	128	Mei4	55	3
Rec114	128	Mei4	178	9
Rec114	128	Mei4	300	5
Rec114	128	Mei4	314	4
Rec114	275	Mei4	178	3
Rec114	286	Mei4	5	4
Rec114	286	Mei4	58	3
Rec114	286	Mei4	66	2
Rec114	286	Mei4	178	15
Rec114	286	Mei4	300	4
Rec114	286	Mei4	314	11
Rec114	292	Mei4	178	2
Rec114	333	Mei4	300	4
Rec114	339	Mei4	202	3
Rec114	344	Mei4	35	1
Rec114	344	Mei4	55	1
Rec114	344	Mei4	58	2
Rec114	361	Mei4	35	6
Rec114	361	Mei4	58	14
Rec114	361	Mei4	178	1
Rec114	374	Mei4	5	21
Rec114	374	Mei4	55	15
Rec114	374	Mei4	58	18
Rec114	374	Mei4	66	1
Rec114	374	Mei4	178	3
Rec114	387	Mei4	5	76
Rec114	387	Mei4	35	9
Rec114	387	Mei4	41	3
Rec114	387	Mei4	52	2
Rec114	387	Mei4	55	24
Rec114	387	Mei4	58	9
Rec114	387	Mei4	66	13
Rec114	387	Mei4	102	7
Rec114	387	Mei4	111	2
Rec114	387	Mei4	134	2
Rec114	387	Mei4	178	7
Rec114	387	Mei4	201	3
Rec114	387	Mei4	202	17
Rec114	387	Mei4	229	5
Rec114	387	Mei4	300	8
Rec114	396	Mei4	5	5
Rec114	396	Mei4	35	3
Rec114	396	Mei4	42	6
Rec114	396	Mei4	55	1
Rec114	396	Mei4	58	5
Rec114	399	Mei4	5	14
Rec114	399	Mei4	41	3
Rec114	399	Mei4	58	12
Rec114	399	Mei4	66	1
Rec114	399	Mei4	202	1
Rec114	403	Mei4	5	29
Rec114	403	Mei4	35	8
Rec114	403	Mei4	41	78
Rec114	403	Mei4	42	108
Rec114	403	Mei4	52	8
Rec114	403	Mei4	55	11
Rec114	403	Mei4	58	34
Rec114	403	Mei4	100	1
Rec114	403	Mei4	102	16
Rec114	403	Mei4	202	6
Rec114	403	Mei4	251	1
Rec114	407	Mei4	5	6
Rec114	407	Mei4	35	4
Rec114	407	Mei4	41	54
Rec114	407	Mei4	42	30
Rec114	407	Mei4	52	3
Rec114	407	Mei4	55	12
Rec114	407	Mei4	58	17
Rec114	407	Mei4	315	1
Rec114	417	Mei4	5	24
Rec114	417	Mei4	58	10
Rec114	424	Mei4	201	9
Rec114	428	Mei4	35	14
Rec114	428	Mei4	41	47
Rec114	428	Mei4	42	17
Rec114	428	Mei4	55	8
Rec114	428	Mei4	58	12
Rec114	428	Mei4	66	4
Rec114	428	Mei4	201	2
Rec114	428	Mei4	300	2
Mei4	5	Mei4	35	2
Mei4	5	Mei4	55	3
Mei4	5	Mei4	58	4
Mei4	35	Mei4	41	89
Mei4	35	Mei4	42	125
Mei4	35	Mei4	55	28
Mei4	35	Mei4	58	26
Mei4	35	Mei4	66	8
Mei4	35	Mei4	102	2
Mei4	35	Mei4	178	4
Mei4	35	Mei4	229	3
Mei4	41	Mei4	55	75
Mei4	41	Mei4	58	7
Mei4	42	Mei4	55	15
Mei4	42	Mei4	58	6
Mei4	52	Mei4	58	36
Mei4	55	Mei4	66	10
Mei4	55	Mei4	102	9
Mei4	55	Mei4	202	7
Mei4	58	Mei4	66	30
Mei4	58	Mei4	102	11
Mei4	58	Mei4	178	3
Mei4	58	Mei4	201	4
Mei4	66	Mei4	201	7
Mei4	102	Mei4	251	1
Mei4	111	Mei4	251	3
Mei4	134	Mei4	143	2
Mei4	134	Mei4	201	14
Mei4	134	Mei4	202	13
Mei4	138	Mei4	145	5
Mei4	143	Mei4	229	6
Mei4	145	Mei4	202	3
Mei4	145	Mei4	225	4
Mei4	178	Mei4	201	1
Mei4	178	Mei4	314	44
Mei4	201	Mei4	208	1
Mei4	201	Mei4	225	6
Mei4	202	Mei4	225	2
Mei4	202	Mei4	229	2
Mei4	290	Mei4	300	2
Mei4	290	Mei4	314	24
Mei4	292	Mei4	314	9
Mei4	300	Mei4	314	8
Mei4	314	Mei4	319	26

### Sheet: Supplementary Table 1.2
Supplementary Table 1.2: XL-MS data for Mer2.
Protein 1	Position 1	Protein 2	Position 2	Hit count
Mer2	41	Mer2	89	2
Mer2	41	Mer2	159	2
Mer2	53	Mer2	75	1
Mer2	53	Mer2	78	1
Mer2	53	Mer2	85	1
Mer2	53	Mer2	109	1
Mer2	53	Mer2	159	1
Mer2	61	Mer2	85	1
Mer2	61	Mer2	89	1
Mer2	75	Mer2	75	3
Mer2	75	Mer2	78	11
Mer2	75	Mer2	85	12
Mer2	75	Mer2	89	5
Mer2	75	Mer2	125	2
Mer2	75	Mer2	133	4
Mer2	75	Mer2	137	2
Mer2	75	Mer2	140	4
Mer2	75	Mer2	159	5
Mer2	75	Mer2	173	2
Mer2	78	Mer2	78	1
Mer2	78	Mer2	85	17
Mer2	78	Mer2	89	6
Mer2	78	Mer2	125	1
Mer2	78	Mer2	133	1
Mer2	78	Mer2	140	1
Mer2	78	Mer2	159	4
Mer2	78	Mer2	173	1
Mer2	85	Mer2	85	1
Mer2	85	Mer2	89	10
Mer2	85	Mer2	93	11
Mer2	85	Mer2	109	1
Mer2	85	Mer2	113	1
Mer2	85	Mer2	125	1
Mer2	85	Mer2	140	3
Mer2	85	Mer2	159	7
Mer2	89	Mer2	89	1
Mer2	89	Mer2	113	1
Mer2	89	Mer2	125	1
Mer2	89	Mer2	140	2
Mer2	89	Mer2	159	5
Mer2	89	Mer2	167	1
Mer2	89	Mer2	173	1
Mer2	93	Mer2	109	3
Mer2	93	Mer2	113	2
Mer2	93	Mer2	159	1
Mer2	113	Mer2	133	2
Mer2	113	Mer2	140	1
Mer2	113	Mer2	159	3
Mer2	113	Mer2	167	1
Mer2	113	Mer2	173	1
Mer2	125	Mer2	133	15
Mer2	125	Mer2	138	3
Mer2	125	Mer2	140	8
Mer2	125	Mer2	159	3
Mer2	125	Mer2	167	1
Mer2	125	Mer2	251	1
Mer2	133	Mer2	133	13
Mer2	133	Mer2	137	5
Mer2	133	Mer2	138	14
Mer2	133	Mer2	140	42
Mer2	133	Mer2	159	15
Mer2	137	Mer2	138	2
Mer2	137	Mer2	140	11
Mer2	137	Mer2	159	3
Mer2	138	Mer2	138	3
Mer2	138	Mer2	140	13
Mer2	138	Mer2	159	7
Mer2	140	Mer2	140	25
Mer2	140	Mer2	159	40
Mer2	140	Mer2	167	4
Mer2	140	Mer2	173	3
Mer2	140	Mer2	201	1
Mer2	140	Mer2	265	1
Mer2	159	Mer2	159	4
Mer2	159	Mer2	167	36
Mer2	159	Mer2	173	7
Mer2	159	Mer2	201	2
Mer2	159	Mer2	251	8
Mer2	167	Mer2	173	7
Mer2	167	Mer2	201	1
Mer2	167	Mer2	250	1
Mer2	167	Mer2	251	1
Mer2	173	Mer2	201	1
Mer2	173	Mer2	251	2
Mer2	173	Mer2	265	3
Mer2	194	Mer2	251	9
Mer2	201	Mer2	251	15
Mer2	201	Mer2	265	1
Mer2	251	Mer2	251	2
